# Adaptive evolution of odorant receptors is associated with elaborations of social organization in ants

**DOI:** 10.1101/2025.08.20.670513

**Authors:** Yoann Pellen, Joel Vizueta, Erin Beck, Juergen Leibig, Lukas Schrader, Eyal Privman

## Abstract

Cooperation in social insect colonies depends on complex chemical communication, requiring a large array of chemosensory receptors. Ant odorant receptors (ORs) were dramatically expanded compared to other insects, most notably in the “9-exon” subfamily, which was implicated in responding to cuticular hydrocarbons, a major class of signalling compounds. These observations indicate adaptive evolution of olfactory functions, but this process was never studied in the context of the evolution of specific sociobiological traits. The Global Ant Genomics Alliance has compiled 163 high-quality ant genomes, enabling detailed study of OR evolution in unprecedented detail. Analysing 55,068 ORs across the phylogeny, we tested for association between sociobiological traits and adaptive evolution of ORs, including gene duplication and adaptive sequence evolution. We identified strong enrichment of positive selection on 9-exon ORs in the ancestor of the formicoid clade, which evolved larger colonies and greater reproductive division of labour. This result indicates a key role of chemical communication in the early evolution of complex social organization. We also observed enrichment of positive selection on 9-exon ORs associated with the recent evolution of continuous worker polymorphism in multiple lineages. Surprisingly, the evolution of other sociobiological traits was associated with reduced positive selection on ORs. These results suggest that worker polymorphism involves more extensive adaptation of chemical communication compared to other aspects of ant sociobiology. By analysing the most comprehensive OR dataset to date, we provide new insights into the specific context in which ORs played a major role in the elaboration of social traits in ants.
