## Supplementary Table S1 - Genomes_ORs data for "Adaptive evolution of odorant receptors is associated with elaborations of social organization in ants"

### Sheet: Table S1 ORs count
GAGA species ID	Species name	PacBio assembly	PacBio stLFR/WGS polished assembly	PacBio stLFR scaffolded	PacBio Hi-C scaffolded	stLFR assembly	Genome size	Number of scaffolds	Scaffold N50	Number of complete ORs	Number of ORs, with partials	Percentage of partial ORs	A	B	C	D	E	F	G	H	I	J	K	L	M	N	O	P	Q	R	S	T	U	V	W	X	XA	Z	ZA	9E	Orco
GAGA-0055	Gigantiops destructor					X	244230172	60608	8895	122	277	55.9567	5	1	0	1	15	1	3	3	0	2	2	16	3	1	1	3	1	0	0	2	11	20	0	0	0	0	0	31	0
GAGA-0406	Myrmoteras binghamii					X	287051693	62286	11524	137	266	48.4962	3	0	1	3	12	1	1	5	0	0	2	24	3	3	3	14	0	0	0	1	5	21	1	0	1	1	0	32	0
GAGA-0577	Parasyscia sp.					X	271894515	72199	14049	224	392	42.8571	6	1	1	1	18	0	0	0	0	1	2	18	3	2	0	3	1	1	0	3	32	25	1	0	1	0	0	103	1
GAGA-0389	Proceratium itoi					X	310951712	61889	15488	286	518	44.7876	7	0	0	1	22	0	1	12	0	2	1	31	2	5	0	7	1	1	1	4	54	27	0	0	1	1	0	105	0
GAGA-0537	Proceratium cf. bruelheidei					X	316220493	61926	17716	317	530	40.1887	6	0	1	3	22	0	2	11	0	2	1	31	1	6	0	7	1	1	1	2	57	29	0	0	0	1	0	131	1
GAGA-0535	Discothyrea kamiteta					X	234702253	36870	22162	213	413	48.4262	8	1	0	0	35	0	3	6	2	0	2	28	3	4	0	1	0	1	1	1	22	39	0	0	1	0	0	55	0
GAGA-0553	Tetramorium cf. nipponense					X	239539639	27180	26186	284	465	38.9247	6	1	1	8	36	11	1	5	1	2	2	51	4	3	0	8	2	1	0	6	14	43	1	1	1	1	1	72	1
GAGA-0366	Lasius neglectus					X	256612878	27449	33384	275	371	25.876	9	1	0	4	34	1	2	6	0	2	2	28	3	4	1	5	1	1	1	7	42	36	1	1	1	1	0	80	1
GAGA-0331	Carebara sp. s1					X	220695026	36859	38479	136	298	54.3624	7	1	1	0	11	1	0	4	0	2	1	24	2	2	1	3	1	1	0	2	24	16	1	0	1	0	1	28	1
GAGA-0536	Prionopelta kraepelini					X	244331333	31647	43853	212	336	36.9048	5	1	1	2	15	1	4	12	1	1	1	36	3	2	0	1	3	0	1	2	33	23	0	0	1	0	0	62	1
GAGA-0386	Euponera pilosior					X	401474642	50412	48267	249	425	41.4118	12	0	0	0	29	1	0	10	0	1	2	41	3	5	0	8	2	0	0	2	12	40	0	1	2	1	1	75	1
GAGA-0554	Strumigenys mutica					X	243299999	24109	51957	236	297	20.5387	11	1	1	3	29	2	0	8	1	2	2	24	4	4	0	6	1	1	0	5	30	30	1	1	0	1	0	67	1
GAGA-0234	Typhlomyrmex rogenhoferi					X	379324052	40934	77704	199	286	30.4196	8	1	1	1	21	0	1	3	1	1	0	23	5	3	0	2	1	0	0	2	27	21	1	0	0	0	0	75	1
GAGA-0002	Acromyrmex subterraneus					X	334651245	42861	81353	190	401	52.6185	3	1	0	1	16	2	0	7	0	0	2	41	4	4	1	5	1	2	1	3	12	31	0	0	0	1	0	52	0
GAGA-0387	Leptogenys cf. binghamii					X	271018224	29757	81716	272	374	27.2727	16	1	1	2	24	1	0	7	1	1	2	41	2	4	0	10	1	1	0	5	38	51	0	0	3	1	1	57	1
GAGA-0408	Buniapone amblyops					X	312242072	28700	120270	362	515	29.7087	7	1	1	2	26	1	0	10	1	1	2	36	4	6	0	8	4	1	0	8	55	45	0	1	0	0	1	140	1
GAGA-0495	Formica fusca s2					X	249554801	31261	123434	254	367	30.7902	9	1	1	3	26	0	4	8	0	2	2	33	1	4	2	2	0	0	0	6	38	26	1	1	0	1	0	82	1
GAGA-0392	Leptanilla sp.					X	227359191	24157	125679	151	276	45.2899	4	2	0	2	12	0	2	6	0	1	2	12	2	2	0	1	0	0	0	2	27	7	0	0	0	0	1	65	1
GAGA-0220	Acromyrmex octospinosus					X	340970871	16503	267756	292	416	29.8077	2	0	0	4	28	3	0	13	0	2	2	55	4	5	4	5	1	2	2	4	26	40	1	0	1	1	0	86	1
GAGA-0511	Temnothorax ravouxi	X	X				374338171	2875	607480	327	425	23.0588	10	0	1	6	35	4	0	2	1	2	2	36	5	7	1	7	1	1	1	8	23	50	1	0	1	1	1	119	1
GAGA-0401	Myrmica sp.	X	X	X			475072886	3296	706557	369	433	14.7806	14	1	1	3	26	1	1	12	1	1	2	43	4	3	2	8	1	0	0	4	41	51	1	0	1	1	1	144	1
NCBI-0017	Trachymyrmex cornetzi						369438293	19761	760749	383	439	12.7563	9	2	1	4	39	8	0	14	1	2	2	65	5	7	1	12	1	3	3	7	35	52	1	0	1	1	0	106	1
GAGA-0266	Ectomomyrmex cf. javanus	X	X	X			442502979	1917	794751	478	541	11.6451	19	1	1	2	42	1	0	9	1	1	2	68	3	6	0	9	1	3	0	4	41	67	0	1	3	1	0	191	1
NCBI-0012	Pogonomyrmex barbatus						235645958	4645	819605	237	388	38.9175	9	1	1	3	17	5	1	11	1	2	1	40	2	2	0	7	1	1	1	4	10	31	1	0	1	1	0	82	1
GAGA-0580	Probolomyrmex sp.					X	319024902	40131	839571	199	411	51.5815	4	0	1	2	10	0	3	5	1	2	0	18	2	4	0	4	1	0	0	6	49	24	0	0	0	0	0	62	1
GAGA-0550	Xerolitor explicatus	X	X	X			474492341	1978	875247	361	453	20.3091	2	1	1	4	28	9	0	13	1	2	2	67	5	7	2	7	1	2	1	6	30	50	1	0	1	1	0	116	1
NCBI-0008	Formica exsecta						277633851	14521	997654	268	384	30.2083	7	0	1	3	26	1	3	8	0	1	2	32	2	4	0	4	0	1	0	9	32	32	1	1	1	1	0	95	1
NCBI-0009	Harpegnathos saltator						334536844	857	1078644	374	412	9.2233	16	1	0	5	30	1	0	10	1	1	2	54	3	4	0	10	3	2	1	9	39	50	0	1	1	0	0	129	1
NCBI-0006	Cyphomyrmex costatus						300316566	15379	1159032	372	400	7	12	1	1	4	39	6	1	16	1	2	2	61	7	6	1	6	1	2	1	9	46	57	1	0	1	1	0	86	1
GAGA-0223	Temnothorax longispinosus	X	X				303060058	1493	1163554	440	502	12.3506	11	1	1	5	47	9	1	16	1	2	2	57	7	7	1	11	1	1	1	8	30	66	1	1	1	1	1	148	1
NCBI-0014	Wasmannia auropunctata						324120201	77788	1175369	275	394	30.203	8	1	1	4	26	2	1	9	1	2	2	46	4	5	1	6	1	1	0	4	20	34	1	0	1	1	1	91	1
GAGA-0528	Liometopum microcephalum	X	X	X			230363900	454	1216438	249	301	17.2757	5	1	1	5	17	1	4	4	0	2	2	19	0	0	0	2	2	1	1	6	15	34	0	0	1	1	1	123	1
NCBI-0015	Trachymyrmex zeteki						267973152	4623	1333945	344	389	11.5681	9	1	1	4	35	6	0	13	1	2	2	51	5	7	2	8	1	1	2	7	31	48	1	0	1	1	0	103	1
NCBI-0013	Vollenhovia emeryi						287900827	13258	1346088	375	455	17.5824	9	1	1	4	40	0	1	10	1	2	2	40	6	5	1	8	1	1	0	7	48	46	1	1	1	1	1	135	1
NCBI-0007	Dinoponera quadriceps						259665865	14123	1361239	315	463	31.9654	6	1	1	6	26	1	1	5	1	1	2	72	3	5	0	5	2	1	0	3	9	68	0	0	1	0	0	94	1
NCBI-0010	Linepithema humile						219500750	3030	1402257	295	364	18.956	12	1	1	5	27	1	2	4	0	2	2	33	3	7	1	8	2	1	1	8	22	40	1	0	1	0	1	109	0
GAGA-0103	Myrmecina graminicola	X	X	X			317234403	1984	1409645	459	540	15	15	1	1	8	44	10	1	13	1	3	2	48	4	6	1	14	8	1	1	6	62	33	1	1	1	0	6	166	1
GAGA-0028	Myrmica rubra	X	X	X	Failed		481325285	1898	1438978	358	421	14.9644	9	1	1	3	32	3	2	15	1	1	0	12	4	5	1	10	2	1	1	4	40	49	0	0	1	1	1	157	1
GAGA-0200	Camponotus japonicus	X	X	X			308253534	944	1487226	450	492	8.53659	13	1	1	7	42	0	10	14	0	2	2	43	3	7	2	40	1	2	1	9	31	45	1	1	1	1	0	169	1
GAGA-0087	Myrmica scabrinodis	X	X	X			482708276	1858	1543864	389	461	15.6182	15	1	1	3	33	3	1	14	1	2	2	48	4	4	2	16	1	0	0	4	36	55	1	0	1	1	1	138	1
GAGA-0531	Aphaenogaster cf. smythiesii	X	X	X			370440022	765	1577524	423	469	9.8081	10	1	1	7	39	8	1	17	1	3	2	50	5	5	1	15	1	3	1	6	40	50	1	1	0	1	1	151	1
NCBI-0005	Camponotus floridanus						284009182	657	1585631	466	527	11.575	11	1	1	7	50	0	4	11	0	2	2	44	3	7	2	39	0	2	0	9	30	50	1	1	1	1	0	186	1
GAGA-0524	Lasius fuliginosus s1	X	X	X			238892291	449	1646543	279	303	7.92079	10	1	1	4	32	0	4	10	0	2	2	30	3	6	1	6	1	1	1	5	39	31	1	1	1	1	0	84	1
GAGA-0359	Formica cf. japonica	X	X	X			392100518	2524	1760077	357	439	18.6788	13	1	1	4	32	1	6	9	0	1	2	34	2	5	2	10	1	1	1	13	44	31	0	1	3	1	0	137	1
NCBI-0011	Odontomachus brunneus						393036571	960	1760082	398	506	21.3439	16	1	1	3	37	1	0	13	1	1	2	71	3	4	0	19	3	1	0	10	12	84	0	1	2	1	1	109	1
GAGA-0300	Ectomomyrmex javanus	X	X	X			471710875	1466	1818960	508	569	10.7206	18	1	1	2	45	0	1	11	1	1	2	67	3	6	0	10	1	3	0	6	49	64	0	1	1	1	0	212	1
GAGA-0540	Myrmicocrypta squomosa uncinata	X	X	X			448177263	1871	1873370	563	677	16.839	15	1	1	5	35	2	1	236	1	2	2	65	3	6	1	9	3	2	1	5	44	13	1	1	1	1	0	105	1
GAGA-0512	Temnothorax pilagens	X	X				310899669	1056	1979542	302	352	14.2045	11	1	1	3	28	6	1	8	1	2	2	40	4	6	1	7	1	1	0	4	19	53	1	1	1	1	0	97	1
GAGA-0350	Formica fusca s1	X	X	X			336181621	2856	1982628	278	373	25.4692	12	1	1	4	9	1	4	6	0	0	2	32	2	5	2	8	1	1	1	9	34	30	1	0	1	1	0	109	1
GAGA-0222	Temnothorax rugatulus	X	X				322709008	1527	1985803	371	457	18.8184	10	1	1	0	40	9	2	12	1	3	2	46	5	7	1	10	1	1	1	7	30	46	1	0	1	1	1	130	1
GAGA-0099	Leptothorax acervorum	X	X				341795952	1199	2018695	369	438	15.7534	12	1	1	6	34	4	3	12	1	2	2	48	6	11	1	9	1	1	1	4	25	61	1	1	1	1	2	116	1
NCBI-0004	Atta colombica						291257934	1550	2037154	401	492	18.4959	7	1	1	3	36	6	0	13	1	2	2	70	5	7	1	11	1	3	2	6	32	49	0	0	1	1	0	139	1
GAGA-0288	Temnothorax unifasciatus	X	X				286945547	998	2092848	382	425	10.1176	11	1	1	3	41	10	1	12	1	2	2	50	7	7	1	10	1	1	1	8	28	50	1	1	1	1	1	127	1
GAGA-0510	Temnothorax nylanderi	X	X				294743196	679	2111347	378	426	11.2676	11	0	1	2	40	11	2	15	1	2	2	49	8	7	1	9	1	2	1	7	22	58	1	1	1	1	1	120	1
GAGA-0330	Crematogaster cf. rogenhoferi	X	X	X			366506923	1429	2293565	280	314	10.828	10	1	1	4	27	3	1	6	1	2	2	33	3	5	2	7	2	1	1	4	11	41	1	0	1	1	0	108	1
GAGA-0513	Temnothorax ambiguus	X	X				302615486	787	2333396	399	437	8.69565	11	1	1	2	43	8	1	11	1	2	2	52	8	7	1	11	1	2	1	6	28	62	1	1	1	1	1	132	0
GAGA-0379	Cerapachys sulcinodis	X	X	X			314958039	1113	2365567	429	499	14.0281	13	1	2	1	32	1	0	1	2	2	1	33	3	6	0	10	3	1	0	4	58	38	1	3	0	1	0	211	1
GAGA-0491	Lasius fuliginosus s2	X	X	X			239947264	361	2366941	298	325	8.30769	10	1	1	4	32	0	6	11	0	2	2	30	3	6	1	8	1	1	1	5	46	31	1	1	1	0	0	92	1
GAGA-0275	Euprenolepis procera	X	X	X			267918211	768	2379650	378	417	9.35252	11	1	1	3	43	1	6	14	0	2	2	43	4	6	1	8	1	1	1	12	78	31	1	0	1	1	0	104	1
GAGA-0374	Polyrhachis illaudata	X	X	X			281102040	958	2407269	407	445	8.53933	7	1	1	8	43	0	5	12	0	2	2	43	5	4	2	35	1	1	0	5	21	54	1	1	1	1	0	150	1
GAGA-0256	Acanthomyrmex ferox	X	X	X			317885358	1001	2478895	400	420	4.7619	11	1	1	6	48	7	4	10	1	2	2	41	5	10	1	16	2	3	1	8	22	58	1	2	1	0	1	134	1
NCBI-0016	Trachymyrmex septentrionalis						291747019	5836	2520094	356	408	12.7451	10	1	1	4	35	8	1	16	1	2	2	56	5	6	1	11	1	3	2	7	29	45	1	0	1	1	0	105	1
GAGA-0098	Harpagoxenus sublaevis	X	X				312975705	1372	2520714	310	355	12.6761	12	1	1	5	29	3	1	11	1	2	2	36	4	7	1	8	1	1	1	4	22	51	1	1	1	1	1	100	1
GAGA-0338	Lepisiota rothneyi	X	X	X			359432235	994	2540922	314	358	12.2905	9	1	1	4	29	0	6	11	0	2	2	27	2	10	2	14	1	1	0	3	46	25	1	1	1	1	0	113	1
GAGA-0341	Nylanderia fulva	X	X				340063855	1999	2577264	318	373	14.7453	10	1	1	4	31	1	3	12	0	2	2	39	4	8	1	9	1	1	2	6	53	28	1	0	1	0	0	96	1
GAGA-0353	Odontomachus cf. monticola	X	X	X			596309988	1762	2689006	396	470	15.7447	16	1	0	3	39	1	0	11	1	1	2	60	3	4	0	22	3	1	1	9	7	80	0	1	3	1	0	125	1
GAGA-0229	Cephalotes minutus	X	X	X			418353368	1472	2768334	314	368	14.6739	13	1	1	4	28	6	1	13	1	2	2	31	7	3	1	10	1	0	1	6	13	42	1	0	1	1	5	118	1
GAGA-0454	Solenopsis fugax	X	X	X	Failed		383138418	716	2825130	345	418	17.4641	10	0	1	2	30	4	1	8	1	3	2	34	4	6	0	9	2	1	1	11	47	35	0	0	1	1	1	129	1
GAGA-0303	Harpegnathos venator	X	X	X			329498660	650	2933597	359	389	7.71208	15	1	1	5	34	1	0	9	1	1	2	50	4	4	0	10	3	2	1	9	41	42	0	1	1	0	0	120	1
GAGA-0074	Odontomachus hastatus	X	X	X			412990517	911	3101594	410	467	12.2056	16	1	1	3	40	1	0	10	1	1	2	67	4	4	0	18	3	1	1	10	12	85	0	1	2	0	1	124	1
GAGA-0532	Lasius alienus	X	X	X			293139139	701	3141827	345	367	5.99455	11	1	1	4	35	1	7	14	0	2	2	34	3	6	1	8	1	1	1	6	57	35	1	1	1	1	0	109	1
GAGA-0530	Pheidole yeensis	X	X	X			334349625	291	3441581	430	473	9.09091	17	1	1	4	39	4	1	11	1	2	2	54	4	6	1	9	1	1	1	6	40	50	1	1	1	0	7	163	1
GAGA-0396	Camponotus singularis	X	X	X			264501694	995	3455385	434	468	7.26496	11	1	1	7	45	1	4	12	0	2	2	44	3	7	2	38	0	1	1	7	26	50	1	1	1	1	0	164	1
GAGA-0364	Lasius cf. spathepus	X	X	X			250904491	437	3577895	285	321	11.215	9	1	1	4	31	0	6	9	0	2	2	30	3	6	1	7	1	1	1	4	41	31	1	1	1	1	0	89	1
GAGA-0302	Ochetellus glaber	X	X	X			301491282	672	3636492	260	301	13.6213	10	1	1	3	21	1	2	6	0	2	2	28	4	5	0	9	1	2	1	4	15	31	1	0	1	1	1	106	1
GAGA-0224	Temnothorax americanus	X	X				257721695	645	3892430	286	326	12.2699	10	1	1	5	32	6	1	5	1	2	1	33	4	6	1	7	1	1	1	6	20	44	1	1	1	0	0	93	1
GAGA-0485	Formica sanguinea	X	X	X			350493580	3412	3983708	335	403	16.8734	13	1	1	3	34	1	5	13	0	2	2	32	2	3	1	6	1	1	0	12	39	27	1	1	3	1	0	129	1
GAGA-0090	Platythyrea punctata	X	X	X	X		195895894	285	4076287	375	409	8.31296	7	1	1	3	39	0	3	8	1	0	2	39	6	5	0	17	1	1	1	8	32	70	0	0	0	1	1	127	1
GAGA-0393	Crematogaster cf. osakensis	X	X	X			264475679	445	4278322	299	350	14.5714	9	1	1	3	33	5	0	9	1	2	2	40	3	6	1	8	1	1	1	5	20	48	1	0	1	1	3	92	1
GAGA-0579	Carebara melasolena	X	Polished with PacBio				215367992	273	4298771	299	344	13.0814	7	1	1	1	29	2	0	7	1	2	1	25	3	5	1	7	1	1	1	2	47	28	1	1	1	0	0	122	1
GAGA-0356	Aphaenogaster exasperata	X	X	X			398711479	1377	4319771	407	451	9.7561	11	1	1	6	38	7	1	19	1	2	2	49	4	5	1	14	1	2	1	6	43	45	1	1	0	1	1	142	1
GAGA-0541	Mycetosoritis hartmanni	X	X	X			361850694	678	4381122	334	396	15.6566	13	1	1	4	33	5	0	16	1	2	2	55	7	6	1	8	1	2	1	6	28	47	1	1	1	1	0	89	1
GAGA-0343	Pseudomyrmex spinicola	X	X	X			263130627	658	4521254	230	276	16.6667	4	1	1	3	5	3	0	6	1	0	2	26	3	5	0	6	2	1	1	6	8	22	1	0	1	1	0	120	1
GAGA-0463	Formicoxenus nitidulus	X	X	X			310668716	562	4545400	292	365	20	10	1	1	4	30	3	3	9	1	2	2	33	4	6	1	7	1	1	0	5	20	46	1	1	1	1	2	95	1
GAGA-0332	Pseudolasius sp.	X	X	X			267059277	686	4623664	285	307	7.16612	9	1	1	2	29	0	6	9	0	2	2	28	4	3	1	5	1	1	1	6	61	26	1	1	1	0	0	83	1
GAGA-0080	Pheidole pallidula	X	X				302145758	351	4671868	338	385	12.2078	12	1	1	4	31	2	2	11	1	2	2	43	4	5	1	7	1	1	1	6	36	41	1	1	1	0	4	115	1
GAGA-0304	Proformica cf. mongolica	X	X	X			256831228	843	4696943	241	282	14.539	7	1	1	2	15	1	5	12	0	4	2	29	1	1	0	4	1	1	1	3	23	18	1	1	1	1	0	104	1
GAGA-0306	Gnamptogenys bicolor	X	X	X			324728642	806	4698557	455	494	7.89474	23	1	1	5	51	7	4	5	1	1	2	55	5	5	1	15	2	0	0	6	57	57	1	0	1	1	0	147	1
GAGA-0301	Anochetus risii	X	X	X			441017109	1238	4721217	399	460	13.2609	11	1	1	3	45	1	0	9	1	1	2	57	3	4	0	18	3	1	1	7	17	80	0	0	2	0	1	129	1
GAGA-0502	Iberoformica subrufa	X	X	X			289995929	1109	4808608	335	379	11.6095	9	1	1	4	30	0	6	13	0	2	2	34	2	3	2	5	2	1	0	11	32	29	1	1	1	1	0	141	1
GAGA-0578	Carebara cf. capreola	X	Polished with PacBio				276523491	1237	4816658	271	315	13.9683	0	1	1	1	22	2	0	10	0	2	1	25	3	5	0	4	1	1	1	4	72	27	1	1	0	0	0	85	1
GAGA-0328	Carebara diversa	X	X	X			201069942	187	4847058	303	331	8.45921	7	1	1	1	27	3	1	7	1	2	1	26	3	5	2	6	1	1	1	2	48	33	1	1	1	0	1	118	1
GAGA-0334	Rossomyrmex quandratinodum	X	X	X			251806883	1170	5051347	200	239	16.318	8	1	1	3	18	1	4	11	0	4	2	22	2	2	0	4	1	1	0	3	12	17	1	1	1	1	0	78	1
OUT-0002	Formica cinerea	X	X				329109272	1350	5059565	372	434	14.2857	12	1	1	4	35	0	7	13	0	2	2	33	3	7	2	9	1	1	1	11	45	28	1	1	1	1	0	149	1
GAGA-0405	Tetramorium polymorphum	X	X	X			263364632	398	5147335	399	456	12.5	9	1	1	5	34	9	2	12	1	2	2	56	4	5	0	9	1	2	1	9	39	46	1	1	1	1	1	143	1
NCBI-0003	Atta cephalotes						317671980	2835	5154485	336	468	28.2051	5	1	1	3	31	6	0	13	1	2	2	62	4	6	1	10	1	2	2	6	29	42	1	0	1	1	0	102	1
GAGA-0384	Pheidole selathorax	X	X	X			287179939	948	5232631	363	399	9.02256	13	1	1	2	33	2	1	10	1	2	2	48	4	5	2	8	1	1	1	6	33	46	1	1	1	0	7	129	1
GAGA-0376	Pheidole capellini	X	X	X			294036049	827	5234303	370	406	8.867	16	1	1	0	37	0	2	10	1	2	2	49	4	4	1	9	1	1	1	6	32	45	1	1	1	0	5	136	1
GAGA-0494	Rossomyrmex minuchae	X	X	X			253197573	1431	5307170	192	250	23.2	7	1	1	3	19	1	4	8	0	4	2	22	1	2	0	3	1	1	0	3	12	15	1	1	1	1	0	77	1
GAGA-0354	Cataglyphis aenescens	X	X	X			288579931	921	5313893	246	275	10.5455	8	1	1	3	18	1	5	13	0	4	2	26	2	2	0	2	0	1	1	3	16	18	1	1	1	1	0	114	1
GAGA-0538	Sericomyrmex mayri	X	X	X			397465273	1653	5324886	382	412	7.28155	9	1	1	4	35	9	0	20	1	2	2	62	4	9	4	10	1	3	2	8	32	53	1	0	1	1	0	106	1
GAGA-0407	Kartidris sp.	X	X	X			276311547	911	5364274	319	350	8.85714	7	1	1	4	34	1	3	13	1	2	2	41	4	5	1	7	1	2	1	5	38	36	1	1	1	1	1	103	1
GAGA-0337	Tapinoma melanocephalum	X	X	X			265314474	496	5367291	266	288	7.63889	9	1	1	4	21	1	4	5	0	1	2	29	2	3	1	6	1	1	1	7	17	42	0	0	1	1	1	103	1
GAGA-0391	Stigmatomma sp.	X	X	X			285956669	589	5418533	376	397	5.28967	18	1	1	2	32	1	0	8	0	2	2	34	3	6	0	7	1	1	1	5	102	27	0	2	1	0	0	118	1
GAGA-0395	Crematogaster osakensis	X	X	X			267781427	545	5672034	291	333	12.6126	8	1	1	3	33	5	0	9	1	2	2	34	3	6	1	8	1	1	1	5	17	50	1	0	1	1	2	93	1
GAGA-0020	Lasius flavus s2	X	Polished with Hi-C		X		320261769	2278	5723382	333	391	14.8338	12	1	1	4	33	0	8	11	0	2	2	32	3	6	1	5	1	1	1	5	59	30	1	0	1	1	0	111	1
GAGA-0515	Cardiocondyla obscurior	X	X				191526436	449	5744632	261	273	4.3956	8	1	1	3	31	8	3	9	1	2	2	39	3	5	0	6	1	2	1	6	8	34	1	0	1	1	0	83	1
GAGA-0358	Pheidole noda	X	X	X			347952949	1107	5816009	391	427	8.43091	17	1	1	4	39	2	2	11	1	2	2	49	4	6	1	8	1	1	1	5	36	46	1	1	1	0	3	144	1
GAGA-0335	Meranoplus bicolor	X	X	X			255123066	352	5866478	335	369	9.21409	10	1	1	8	33	14	1	13	3	2	2	47	4	5	1	10	1	1	0	7	26	47	1	0	0	1	1	94	1
GAGA-0404	Mystrium camillae	X	X	X			303820870	1193	5907300	319	340	6.17647	18	1	1	1	26	1	0	7	0	2	2	40	3	5	0	6	1	1	0	5	78	22	0	2	1	0	0	95	1
GAGA-0552	Paraponera clavata	X	X	X			232390228	595	6176907	455	516	11.8217	13	1	1	9	36	2	5	12	1	2	1	59	4	6	1	13	2	1	1	4	4	90	0	1	0	1	0	184	1
GAGA-0380	Leptogenys kitteli	X	X	X			318351279	526	6353551	378	420	10	13	1	1	2	35	1	1	10	0	1	2	56	3	4	0	11	2	2	0	6	51	54	0	0	2	1	1	117	1
GAGA-0025	Megaponera analis	X	X	X			315522660	327	6450720	360	461	21.9089	12	1	1	6	37	1	1	9	1	1	2	39	10	7	0	7	2	1	1	9	30	63	0	0	2	0	0	116	1
GAGA-0520	Melissotarsus emeryi	X	Polished with PacBio				386554041	525	6493973	201	248	18.9516	4	1	1	7	18	5	1	6	0	1	1	24	2	2	0	5	6	0	0	1	14	21	1	0	1	0	1	77	1
GAGA-0543	Kalathomyrmex emeryi	X	X	X			300493441	501	6547069	328	358	8.37989	7	1	1	3	25	11	1	11	0	2	2	58	4	5	0	6	3	1	1	3	22	44	1	0	1	1	0	113	1
GAGA-0378	Carebara altinoda	X	Polished with PacBio				220830944	330	6593202	289	313	7.66773	9	1	1	1	32	1	1	9	1	2	1	26	3	4	1	4	1	1	1	4	57	31	1	1	1	0	0	93	1
GAGA-0307	Hypoponera opacior	X	X	X			253695444	618	6951594	357	417	14.3885	10	1	1	2	27	1	0	12	0	1	2	46	3	6	0	5	2	1	0	7	17	58	0	1	0	0	0	153	1
GAGA-0533	Carebara sp. s2	X	X	X	X		195137496	122	7602093	267	289	7.61246	7	1	1	1	24	2	2	11	1	4	2	25	3	3	0	3	1	1	0	4	51	27	1	1	1	0	1	88	1
GAGA-0336	Oecophylla smaragdina	X	X	X			218928250	221	7705134	274	309	11.3269	9	1	1	3	18	0	6	10	0	2	2	23	2	3	1	6	0	1	1	5	4	22	1	0	1	1	0	150	1
GAGA-0246	Pseudoneoponera rufipes	X	X	X			305457265	1016	7756490	687	779	11.81	17	2	1	2	81	1	1	12	1	1	2	79	5	6	0	14	2	1	1	5	65	89	0	1	2	1	1	293	1
GAGA-0539	Mycetophylax morschi	X	X	X			311766643	596	7835410	325	350	7.14286	9	1	1	4	35	5	0	12	1	2	2	55	6	7	1	7	1	1	1	6	29	49	1	0	1	1	0	86	1
GAGA-0351	Diacamma rugosum	X	X	X			270416833	1394	7838136	493	580	15	13	1	1	3	43	1	1	18	1	1	2	80	7	2	0	1	2	1	1	9	19	86	0	2	3	1	0	193	1
GAGA-0362	Camponotus sp.	X	X	X			291031212	1049	7889687	461	501	7.98403	15	1	1	7	49	0	6	11	0	2	2	41	4	7	2	41	1	2	1	9	29	49	1	1	1	1	0	176	1
OUT-0001	Formica selysis						290468881	498	7915200	358	454	21.1454	9	1	1	3	35	1	7	11	0	2	1	33	2	4	2	8	1	1	1	11	56	20	0	1	1	0	0	145	1
GAGA-0063	Neoponera goeldii	X	X	X			560902314	839	7942895	602	740	18.6486	18	1	1	11	49	1	1	12	1	1	2	99	6	12	0	19	1	1	0	8	3	136	0	1	2	0	0	215	1
GAGA-0382	Carebara trechideros	X	X	X			201081626	165	8192559	288	314	8.28025	6	1	1	1	31	3	2	6	1	2	1	30	3	5	2	6	1	1	1	2	46	30	1	1	1	0	1	101	1
GAGA-0001	Acromyrmex ameliae	X	X	X			289590174	171	8211674	317	378	16.1376	7	1	1	4	33	6	1	15	0	2	2	55	0	0	0	0	1	2	1	4	30	44	1	0	1	1	0	104	1
GAGA-0085	Tetramorium caespitum	X	X	X			257565776	312	8260325	384	426	9.85915	8	1	1	4	37	15	2	9	1	2	2	45	4	5	0	9	1	0	0	7	41	43	1	1	1	1	0	142	1
GAGA-0082	Pristomyrmex punctatus	X	X	X			294081672	305	8357423	428	476	10.084	16	1	1	10	48	6	2	15	1	2	2	52	4	7	1	14	1	2	1	8	26	62	1	1	1	1	1	140	1
GAGA-0360	Colobopsis minus	X	X	X			263945931	416	8879804	298	336	11.3095	7	1	1	8	33	0	9	12	0	2	2	30	3	5	2	23	1	0	0	6	11	35	1	1	1	1	0	102	1
GAGA-0365	Tetraponera rufonigra	X	X	X			256982501	261	9034471	300	338	11.2426	5	1	1	3	14	5	0	10	1	1	2	36	3	5	0	7	1	1	1	6	17	34	1	0	1	1	0	142	1
GAGA-0199	Anoplolepis gracilipes	X	X	X			254989007	359	9148459	342	377	9.28382	9	1	1	5	37	0	8	15	0	2	2	37	7	6	2	23	2	1	1	6	31	36	1	1	1	1	0	105	1
GAGA-0165	Eutetramorium mocquerysi	X	X	X			237057370	546	9229425	371	403	7.94045	10	1	1	4	37	4	0	12	1	2	2	44	5	5	1	8	1	1	0	5	43	53	1	1	0	0	1	127	1
GAGA-0109	Stenamma debile	X	X	X	X		380382739	756	9265565	374	411	9.00243	12	1	1	4	33	5	2	13	1	2	2	49	4	4	2	12	1	1	0	6	43	42	1	1	1	0	1	129	1
GAGA-0361	Camponotus cf. fedtschenkoi	X	X	X			254533680	310	9403938	347	441	21.3152	9	1	1	5	38	0	4	10	0	2	2	31	3	6	1	22	0	1	1	6	26	33	1	1	1	1	0	140	1
GAGA-0363	Iridomyrmex anceps	X	X	X			223780342	473	9590801	251	283	11.3074	9	1	1	4	20	1	1	5	0	2	2	26	3	3	0	9	1	1	1	8	14	27	1	0	1	1	1	107	1
GAGA-0352	Leptogenys diminuta	X	X	X			347682153	602	9629245	388	437	11.2128	16	1	1	2	41	1	0	10	0	1	2	60	3	4	0	14	2	1	0	5	49	54	0	0	2	1	1	116	1
GAGA-0340	Tapinoma cf. melanocephalum	X	X	X			264747472	358	9678788	292	320	8.75	8	1	1	4	16	1	4	5	0	1	2	29	2	3	1	7	1	1	1	11	21	45	0	0	1	1	1	123	1
GAGA-0534	Dorylus orientalis	X	X	X			195514381	160	9807207	369	599	38.3973	8	0	0	0	17	0	1	4	0	1	2	13	2	6	0	5	2	0	0	24	14	24	1	0	1	0	0	243	1
GAGA-0333	Tetramorium bicarinatum	X	X	X			263696061	308	10271294	449	516	12.9845	10	1	1	8	57	14	2	11	1	3	2	60	5	5	0	14	2	2	1	8	36	56	1	1	1	1	1	144	1
GAGA-0503	Oxyopomyrmex cf. saulcyi	X	X	X			276526656	442	10820924	325	396	17.9293	8	2	1	4	33	6	4	13	1	2	2	45	5	5	0	13	1	2	1	5	28	45	1	1	1	1	0	94	1
GAGA-0346	Megalomyrmex milenae	X	X	X	X		352055789	1096	10846169	443	486	8.84774	16	1	1	5	37	2	2	18	1	2	2	52	4	6	1	10	1	3	1	7	59	49	1	0	1	1	1	158	1
GAGA-0413	Messor capitatus	X	X	X			307634449	439	11416789	358	412	13.1068	10	1	1	6	31	6	1	10	1	2	2	48	4	5	1	12	1	2	0	5	33	37	1	2	1	1	1	132	1
GAGA-0517	Myrmecia pilosula	X	X	X			219455692	708	11495580	297	329	9.72644	14	1	1	4	27	0	3	7	1	2	2	37	3	6	0	5	1	1	1	3	19	34	1	1	1	1	0	120	1
GAGA-0114	Manica rubida	X	X		X		336062229	2608	11519231	295	378	21.9577	8	1	1	3	24	3	3	11	1	2	2	32	4	3	1	6	2	1	0	4	25	37	1	0	1	1	1	116	1
GAGA-0198	Paratrechina longicornis	X	X	X			281381747	815	11926184	311	335	7.16418	13	1	1	2	31	0	5	13	0	2	2	38	4	5	1	7	1	1	1	14	35	35	1	1	1	1	0	94	1
GAGA-0221	Camponotus fellah	X	X		X		278364766	1498	12301392	408	492	17.0732	11	1	1	7	42	0	5	12	0	2	2	36	3	5	2	26	1	2	1	7	28	39	1	1	0	1	0	171	1
GAGA-0026	Myrmecocystus cf. mendax	X	Polished with Hi-C		X		233345792	557	12928429	210	260	19.2308	10	1	1	2	21	1	5	8	0	2	2	24	2	3	0	6	1	1	1	2	15	20	1	0	1	1	0	78	1
GAGA-0004	Messor barbarus	X	X	X	X		312794872	1239	13006116	340	420	19.0476	9	1	1	6	30	6	0	11	1	2	2	45	4	5	1	12	1	1	0	5	29	40	1	1	1	1	1	122	1
NCBI-0002	Solenopsis invicta						413978255	1691	13111170	469	571	17.8634	20	1	1	3	31	4	3	9	1	1	2	41	4	3	0	10	2	1	1	11	69	38	1	0	1	1	1	208	1
GAGA-0505	Goniomma hispanicum	X	X	X			298515880	489	13801230	375	453	17.2185	11	1	1	6	37	5	2	13	1	2	2	47	5	5	0	13	1	2	1	5	38	54	1	1	1	1	1	117	1
GAGA-0014	Acromyrmex echinatior	X	Polished with Hi-C		X		296266772	150	15111700	404	436	7.33945	10	1	1	4	35	4	1	16	0	2	2	68	5	7	1	10	1	3	2	7	33	53	1	0	1	1	0	134	1
GAGA-0527	Tetramorium "Anergates" atratulus	X	X	X	X		214756974	299	16298621	90	161	44.0994	3	1	1	0	11	1	1	3	1	1	1	9	3	2	0	3	1	1	0	0	6	11	1	1	1	0	0	26	1
NCBI-0001	Ooceraea biroi						223876465	139	16888278	500	565	11.5044	7	1	1	2	24	1	1	4	1	2	2	28	2	4	3	6	3	2	0	4	58	24	1	1	1	0	1	315	1
GAGA-0003	Acromyrmex lobicornis	X	Polished with Hi-C		X		334926950	1073	17008360	462	535	13.6449	9	1	1	4	36	7	0	16	0	2	2	79	6	7	1	11	1	3	2	7	35	52	1	0	1	1	0	176	1
GAGA-0083	Diacamma cf. indicum	X	X	X			232590103	237	17249990	485	557	12.9264	12	1	1	3	38	1	1	20	1	1	2	78	8	16	0	9	2	1	1	8	15	85	0	2	2	1	0	175	1
GAGA-0024	Lasius flavus s1	X	X		X		304294452	1760	18920324	349	396	11.8687	10	1	1	4	35	1	8	13	0	2	2	32	3	6	1	7	1	1	1	4	68	32	1	1	1	1	0	111	1
GAGA-0177	Lasius niger	X	X		X		287499476	707	19672953	333	357	6.72269	11	1	1	4	37	1	7	14	0	2	2	34	3	6	1	7	1	1	1	6	52	35	1	1	1	1	0	101	1
GAGA-0522	Myrmecia croslandi 2n4	X	X	X			196652583	266	21920173	289	319	9.40439	14	1	1	4	27	0	3	7	1	2	2	35	3	6	0	5	1	1	1	3	18	35	1	1	1	1	0	114	1
GAGA-0521	Myrmecia croslandi 2n2	X	X	X			192197937	180	26088471	286	319	10.3448	14	1	1	4	27	0	3	7	1	2	2	35	3	6	0	5	1	1	1	3	19	35	1	1	1	1	0	110	1
GAGA-0245	Monomorium pharaonis	X			X		325533717	726	29663535	351	402	12.6866	16	1	1	3	30	7	3	8	2	2	2	39	5	4	1	13	2	1	1	9	31	38	1	0	1	0	1	128	1
GAGA-0187	Plagiolepis pygmaea	X	X		X		337295418	1886	32912960	303	373	18.7668	10	1	1	4	31	0	5	13	0	2	2	18	3	12	2	14	1	1	0	6	44	24	1	1	1	1	0	104	1
GAGA-0084	Aphaenogaster subterranea	X	X	X	X		415512435	891	35802783	447	510	12.3529	12	1	1	7	37	9	2	19	1	3	2	54	4	4	1	17	1	2	1	7	45	35	1	1	1	1	1	176	1
